# Artificial Intelligence Guided Discovery of Gastric Cancer Continuum

**DOI:** 10.1101/2022.10.05.510975

**Authors:** Daniella Vo, Pradipta Ghosh, Debashis Sahoo

## Abstract

**Background:** Detailed understanding of pre, early and late neoplastic states in gastric cancer helps develop better models of risk of progression to Gastric Cancers (GCs) and medical treatment to intercept such progression.

**Methods:** We built a Boolean Implication network of gastric cancer and deployed machine learning algorithms to develop predictive models of known pre-neoplastic states, e.g., atrophic gastritis, intestinal metaplasia (IM) and low-to high-grade intestinal neoplasia (L/HGIN), and GC. Our approach exploits the presence of asymmetric Boolean Implication relationships that are likely to be invariant across almost all gastric cancer datasets. Invariant asymmetric Boolean Implication relationships can decipher fundamental time series underlying the biological data. Pursuing this method, we developed a healthy mucosa →GC continuum model based on this approach.

**Results:** Our model performed better against publicly available models for distinguishing healthy versus GC samples. Although not trained on IM and L/HGIN datasets, the model could identify the risk of progression to GC via the metaplasia →dysplasia →neoplasia cascade in patient samples. The model could rank all publicly available mouse models for their ability to best recapitulate the gene expression patterns during human GC initiation and progression.

**Conclusions:** A Boolean implication network enabled the identification of hitherto undefined continuum states during GC initiation. The developed model could now serve as a starting point for rationalizing candidate therapeutic targets to intercept GC progression.

**MINI-ABSTRACT:** We developed predictive models of early and late neoplastic states in gastric cancer and identified gene clusters that are up/down-regulated at various points along the gastric cancer disease continuum.
