## Supplemental Table 2 for "Artificial Intelligence Guided Discovery of Gastric Cancer Continuum"

### Sheet: Sheet1
GEO Dataset	Sample Type	Use	Figure
GSE66229	Human	Network	Figure 1A
GSE37023	Human	Training	Figure 1C-D
GSE122401	Human	Training	Figure 1C-D
GSE54129	Human	Validation	Figure 2B-C
GSE2669	Human	Validation	Figure 2B-C
GSE65801	Human	Validation	Figure 2B-C
TCGA STAD	Human	Validation	Figure 2B-C
GSE27342	Human	Validation	Figure 2B-C
GSE118916	Human	Validation	Figure 2B-C
E-MTAB-6693	Human	Validation	Figure 2B-C
GSE29272	Human	Validation	Figure 2B-C
GSE13861	Human	Validation	Figure 2B-C
GSE38940	Human	Validation	Figure 2B-C
GSE31811	Human	Validation	Figure 2B-C
GSE122796	Human	Validation	Figure 2B-C
GSE13911	Human	Validation	Figure 2B-C
GSE19826	Human	Validation	Figure 2B-C
GSE29998	Human	Validation	Figure 2B-C
GSE33335	Human	Validation	Figure 2B-C
GSE33651	Human	Validation	Figure 2B-C
GSE52138	Human	Validation	Figure 2B-C
E-MTAB-9990	Human	Validation	Figure 2B-C
GSE2637	Human	Validation	Figure 2B-C
GSE79973	Human	Validation	Figure 2B-C
E-MTAB-8889	Human	Validation	Figure 3B-C
GSE55696	Human	Validation	Figure 3B-C
GSE163416	Human	Validation	Figure 3C
E-MTAB-3689	Human	Validation	Figure 3C
GSE60662	Human	Validation	Figure 3C
GSE13873	Mouse	Validation	Figure 3C
GSE69145	Mouse	Validation	Figure 3C
GSE69146	Mouse	Validation	Figure 3C
GSE166904	Mouse	Validation	Figure 3C
GSE83389	Mouse	Validation	Figure 3C
GSE142644	Mouse	Validation	Figure 3C
GSE104821	Mouse	Validation	Figure 3C
GSE16390	Mouse	Validation	Figure 3C
GSE102297	Mouse	Validation	Figure 3C
GSE43145	Mouse	Validation	Figure 3C
GSE27711	Mouse	Validation	Figure 3C
GSE145583	Mouse	Validation	Figure 3C
GSE93173	Mouse	Validation	Figure 3C
GSE31074	Mouse	Validation	Figure 3C
GSE164807	Mouse	Validation	Figure 3C
GSE144386	Mouse	Validation	Figure 3C
GSE93774	Mouse	Validation	Figure 3C
GSE103639	Mouse	Validation	Figure 3C
GSE45956	Mouse	Validation	Figure 3C
GSE16902	Mouse	Validation	Figure 3C
GSE78523	Human	Validation	Figure 4
