## Supplemental Table 3 for "Artificial Intelligence Guided Discovery of Gastric Cancer Continuum"

### Sheet: GC-BoNE
Cluster 11 (n = 240)	Cluster 2 (n = 507)	Cluster 4 (n = 134)	Cluster 7 (n = 28)	Cluster 13 (n =14)	Cluster 14 (n = 23)
ZNF529	WHSC1	LY86	CCKBR	FBXL13	WISP1
KLF11	CDKN3	ITGAX	SH3GL2	CCKBR	COL5A1
TACR2	LMNB1	VAV1	CPA2	APLP1	COL5A2
ELOVL4	NEK2	NCF2	B3GAT1	CPA2	NOX4
CDON	PPFIA1	FCGR2A	CCKAR	GPER	TNFSF4
ADAM33	CACYBP	C3AR1	ATP4A	CYB5R1	CTHRC1
RSPO2	RSC1A1	FAM26F	PDILT	AQP4	ADAMTS12
CAND2	CKS2	SIGLEC7	ATP4B	ATP4A	THY1
FGF10	KIAA0241	LRRC8C	LSDP5	DUSP19	COL10A1
SPEG	SRPK1	FCGR3A	SIGLEC11	ATP4B	CSGALNACT2
SGCG	MRPS30	PIK3CD	AGXT2L1	ZNF385B	VCAN
LOC728264	GTPBP4	LAPTM5	TPCN2	LSDP5	CHSY3
LGI1	CDCA3	TYMP	FBXL13	TPCN2	FNDC1
HSPB6	NAPG	IL2RA	SLC26A7	SNF1LK2	SULF1
SLIT3	UCHL5	IL12RB1	CKM		MMP14
RYR3	ZWILCH	CD300LF	ACPT		SPARC
ITIH5	C20orf72	CD80	TRIM73		PRRX1
KCNB1	KIF4A	SELL	DRD5		SRPX2
NPTX1	RBM28	TREM1	SNF1LK2		BGN
AARSD1	TIPIN	CTLA4	hCG_38480		FAP
LPP	H2AFX	CLEC4A	LOC541469		OLFML2B
ASB5	CHEK1	IL4I1	APLP1		PDPN
FILIP1	NUF2	GPR65	FLJ42875		NID2
USP47	GNL3	GBP1	TRIM50
FXYD6	POP1	ALOX5AP	CLCNKB
JAKMIP2	UHRF1	LAIR1	CYB5R1
NPR2	PMAIP1	ARHGDIB	XYLT2
ACTC1	CDC25A	SLAMF8	FLJ30594
CBX7	EFNA4	GBP5
KANK2	NEIL3	C1orf38
LRCH2	ANP32E	CSF2RB
HCFC2	KIF14	CCR1
KLHDC5	TMEM194	NLRC5
SOX10	NUP37	CD69
PRPH	SPC25	CORO1A
KY	TACC3	FPR3
ZAK	CENPM	SLA
RBM24	MRPS12	PDE4B
ADH5	CDC25C	SLC2A3
FAM46B	DENND1A	LILRB2
ITPKB	CENPA	CD300A
PART1	C10orf2	PTPRC
PDLIM7	RAE1	LY96
FLJ16734	NAT10	MGC5618
RYR2	ARHGAP8	MSR1
S100B	ACP1	PLEK
BHMT2	PHF16	FCGR1B
CRTAP	COQ4	FCGR2C
KCNA5	TH1L	IGSF6
DPY19L2	HMMR	LILRB1
GFOD1	RAD54B	C1QB
GNAO1	SFMBT1	CD53
NEFM	PNPT1	STX11
WSCD2	PRC1	ACP5
QKI	PAK1	TRPV2
PTCHD1	PKM2	HSPA6
NBLA00301	TYMS	NPL
NDE1	MCM7	RNF19B
CD99L2	IDE	RHOH
MYL9	ARHGAP11A	MYO1F
DNMT3A	DKC1	CCL4
NKIRAS1	hCG_1644608	TNFAIP6
PDZRN4	E2F3	HAVCR2
SV2C	BLM	TFEC
PRELP	XPO4	LCP1
KIAA1128	PSMA7	CCR5
DTX3	MCM4	IFIT2
KIF1B	DTL	EMR2
ADAMTS8	SNRPF	SERPINB9
SEPW1	BOLA2	PIK3R5
YPEL5	AK2	TNFRSF1B
C5orf4	SNRPB	IL8RB
TRPC4	ADAM17	BIN2
TMEM55A	NUP155	TLR4
INPP5A	CEP76	PILRA
CACNA1C	DLG7	HCK
PLP1	MAGOHB	PLXNC1
ARL17P1	HEATR1	ITGB2
FXYD1	AURKB	TM6SF1
XKR4	CDCA5	LPXN
PDE4DIP	CKLF	CD14
FAM124A	SHMT2	SIGLEC10
SLITRK5	SGOL2	FGR
KBTBD10	C6orf173	TYROBP
TMEFF2	UTP15	FCER1G
C5orf5	GINS1	DOK3
KLF8	TPX2	GLIPR1
KCNH2	CDT1	TNFSF13B
POPDC2	XPO5	LILRB4
NPAS3	MARS2	ARHGAP30
PTBP2	RPP25	CTSC
IL11RA	STIP1	CST7
CORO2B	CKAP2L	IL10RA
PYGM	AURKA	CLEC7A
TMOD1	GSK3B	KLRD1
CMA1	UPP1	LCP2
CALM1	SAC3D1	HCST
CAP2	PAWR	LIPA
CPEB1	RPP40	SAMSN1
ADAMTSL3	POLR2D	C1orf162
ANGPTL1	KIF15	RNASE6
SGCA	CDCA8	LST1
MAB21L2	ORC6L	AOAH
RILPL1	SLC5A6	CLEC4E
GRP	WDSOF1	AQP9
ANKS1B	TIMM17A	MPEG1
C16orf45	KPNA1	CENTA2
ZBTB4	AGPS	MNDA
PRDM2	GLA	CYBB
LOH12CR2	TMOD3	FCGR1A
VIP	TBL1XR1	CCL3
CCDC146	HMG4L	PLAUR
LOC730057	TNFRSF10A	SFMBT2
FLJ13197	ATAD2	CD86
LOC730200	DNTTIP1	FCGR3B
ZNF280D	WDR51A	FPR1
SMYD1	MSH2	IL2RB
DPP6	NLN	ST8SIA4
C9orf18	MRPL13	EVI2A
LOC144571	CCNE2	TNFAIP3
LDB3	SAR1A	TLR2
PENK	MCM3	ASAH1
TTBK2	DBF4	C5AR1
NOVA1	CDC6	ETS1
KLC1	GMNN	C1QC
TAGLN3	UCK2	ICOS
FBXL22	FBXO5	LAT2
RGMA	CENPN	BCL2A1
AMPH	SEC61A1	PTAFR
MIB1	BUB3	AIF1
FBXO32	C8orf76	HCLS1
C9orf4	IL17RB	CTSLL3
C21orf34	AMMECR1	GZMB
PELO	KIF2A	LOC648998
LOC149832	TDP1
SORCS1	CCNA2
GPRASP1	KIF18B
PRRT1	OSGIN2
MGC39821	UBE2C
CNKSR2	RC3H1
ITGB1BP2	MCCC2
C9orf5	STX6
ATXN3	NCLN
BCL2L2	VARS
DNAJB5	CBFB
NTN1	CEP55
MEF2A	PBK
NLGN1	RFWD3
TSHZ1	NUSAP1
ATP1A2	MASTL
LOC201229	MEST
CASQ2	FAM54A
LOC100132798	PRKDC
PPP1R12A	EME1
TNXB	TXN
ICA1L	FBXO11
PLCD4	C20orf20
OSAP	C1orf112
PJA2	KIF11
ZNF540	NOL5A
PABPC4L	VAV2
CHRNA3	MCM2
DIP2C	WDR4
CCDC136	FLAD1
NRXN1	KIF23
SCN2B	PUS7
ABCC9	SRXN1
PPP1R1A	CDC20
WDR17	NFE2L3
HOXA5	TRMT6
TMEM35	ACLY
BMPER	CENTB2
DMN	PCNA
BAI3	PTBP1
LRFN5	DENR
PCDH10	GOLT1B
PDE2A	WDR12
TMEM130	NPM1
DAAM2	CENPK
INMT	SHCBP1
LOC255783	CDC40
DUSP3	SMC2
LOC728052	ORC2L
ARL4D	TTF2
HMP19	STIL
EHBP1L1	DNA2
GSTM5	KLHL7
IGSF11	MLF1IP
MYOT	C1QBP
NPR1	RAB22A
SNAP91	PPAT
TENC1	MRPS17
LOC283174	OIP5
SDHALP2	C21orf45
GPRASP2	C1orf135
DIXDC1	EPR1
DAAM1	RAD51AP1
LOC100129282	RFC3
MPPED2	ERCC6L
TEAD3	BRCA2
EPHA7	MRPL19
PARVA	DERL1
LOC100131622	NME1
BNC2	TIMELESS
HOXA4	FAM119A
LOC100131683	ZBED4
DOCK3	PTTG1
CARTPT	TRIM59
hCG_1776018	C3orf26
FYCO1	KIF18A
SHC4	EIF2C2
KIAA1881	POLR1B
NEFL	TMC6
GAP43	ASF1B
HOXA2	ATL3
CALD1	TBC1D7
LNPEP	RNASEH2A
SMPX	ACOT7
RHOB	HMGA1
DMPK	GMFB
CLDND1	ZDHHC20
TXNDC13	CENPE
NOS1	TAF5
SNX1	PLK4
FAM19A4	RAB3IP
PDE8B	HSPA14
ABCA9	C1orf55
CAMK2G	TNFRSF12A
SLC22A17	CENPO
ADCY5	RFC5
SLC5A7	RANBP1
LOC283267	ESPL1
CC2D2A	TAF1A
PMP2	NUP98
VCL	SLC30A1
C1QTNF2	C2orf59
FAT3	AP1S1
SEPT8	C15orf23
NRXN2	EXO1
CCDC50	NUP50
	DUS4L
	NOL9
	DCTN5
	CDC45L
	RBL1
	MLLT10
	ARFGEF2
	GTSE1
	CEP78
	GPR172A
	POLE2
	MAD2L1
	FAM72A
	AHCY
	C9orf140
	VANGL1
	TEAD4
	C14orf143
	UBFD1
	SGPL1
	HJURP
	TMED5
	KIF20A
	TMEM33
	BUB1B
	CCNE1
	NUDT5
	RNGTT
	NCAPD2
	THOC4
	RCC1
	C16orf75
	CCNB1
	MTHFD2
	SNX8
	PDSS1
	RUVBL1
	E2F7
	SEH1L
	FANCI
	FANCG
	SPAG5
	CAD
	HMGB3
	CKAP5
	PIGU
	NCBP1
	DLAT
	NCAPG2
	CCNF
	LRRC8B
	PIGW
	MTHFD1L
	BCL2L12
	PAK2
	BOP1
	DDX39
	DCBLD1
	DNMT1
	FANCD2
	TMEM177
	C12orf29
	DDR1
	MTCH2
	CENPI
	KNTC1
	ERO1L
	HSPC111
	YRDC
	DEPDC1B
	FARSA
	PAICS
	LOC201725
	WDR34
	ATAD5
	TMEM48
	YDJC
	PPIL5
	CHEK2
	RACGAP1
	ECE2
	DHFR
	TMEM170
	KIAA1833
	EXOSC3
	MTF2
	FEN1
	BYSL
	C19orf48
	SUV39H2
	GPSM2
	IQGAP3
	SFXN1
	SSR1
	WDR77
	FBXO22
	SPC24
	LARP4
	SNRPD1
	WDR5
	CSE1L
	NDC80
	DPY19L1
	PSMD3
	SCLT1
	CTPS
	MCM8
	DTYMK
	DSCC1
	C20orf24
	BBS1
	FOXM1
	MCM5
	SELI
	TTK
	ATP2A2
	NRAS
	SLC19A1
	LOC400506
	DCLRE1B
	PAFAH1B3
	LOC442240
	TFRC
	NCAPG
	TROAP
	LMNB2
	EZH2
	MKI67
	YKT6
	MRPL12
	GEN1
	ROD1
	HELLS
	CENPL
	MYBL2
	PPIL1
	TCF19
	RCC2
	GINS3
	CDC2
	DNAJC9
	TMEM206
	POLD1
	IRAK1
	FLJ32549
	PDIA6
	CEP27
	SNX5
	SLC35A2
	ENO1
	KIF2C
	DNAJC10
	BIRC5
	ORC1L
	CCNB2
	CDC7
	MRPL42
	C12orf48
	FGFR1OP
	UBE2T
	TSR1
	POLR1C
	NUFIP1
	ARNTL2
	KPNA2
	C7orf24
	ARPC1B
	C13orf34
	PNO1
	FAM64A
	STMN1
	NUDT15
	LOC731049
	PVR
	TOP2A
	SPAST
	ACTL6A
	PHF19
	GABPB2
	C12orf5
	NIP7
	TMEM41A
	EBP
	CCDC99
	SBNO1
	FANCF
	FAM83H
	UBQLN1
	MYCBP
	RAD54L
	C13orf23
	C15orf42
	BID
	ASPM
	PREP
	DARS2
	CDCA2
	PRPF4
	C5orf34
	EXOSC4
	FAM152B
	SLC29A2
	ANLN
	KIAA1524
	DDX21
	KPNA4
	FAM33A
	EIF6
	GINS4
	RAD51
	PRIM1
	NOL1
	PLOD3
	HSPD1
	BRCA1
	RPN2
	C7orf20
	NOLC1
	GINS2
	ECT2
	BUB1
	PRIM2
	SLC31A1
	MND1
	RFC4
	SMC4
	CCDC138
	CKS1B
	LYAR
	RTKN
	BARD1
	C11orf82
	KIFC1
	RPA3
	CCDC34
	DONSON
	CKAP2
	MSI2
	FIGNL1
	MCM10
	DSN1
	C13orf3
	PATL1
	HSPE1
	TNFRSF10B
	NUDT1
	CENPF
	POLQ
	MRRF
	CXCL1
	ZNF367
	hCG_2024410
	WDHD1
	CENPH
	ACAT2
	JTV1
	BCL2L11
	PSRC1
	AIFM2
	TK1
	RMND5A
	NCAPH
	LSM4
	DEPDC1
	TRIP13
	MELK
	CSTF2

### Sheet: DEA (Li 2015; PMID 25928635)
UP in GC (n = 20)	DOWN in GC (n = 20)
LIPF	HOXC9
ATP4A	KLK8
GKN2	FNDC1
ATP4B	SFRP4
GKN	INHBA
PGA3	KIAA1199
KCNE2	THBS2
PGC	KLK6
TMEM184A	THBS4
PGC	CLDN1
MUC6	CST1
CHIA	FAP
CCKBR	SPP1
PSAPL1	OLFM4
CHGA	KRT17
PSCA	CLDN3
KCNJ16	HOXB9
CXCL17	THBS2
FBP2	MUC17
SST	STRA6

### Sheet: DEA+PPIN (PMID 31127138)
UP in GC (n = 2)	DOWN in GC (n = 8)
SST	IL8
ALDH1A1	COL1A1
	MMP9
	COL1A2
	TIMP1
	FN1
	SPARC
	SERPINE1

### Sheet: Japanese GC (PMID 19780053)
UP in GC (n = 77)	DOWN in GC (n = 72)
ABCA1	ABCC5
ALDH1A3	ABHD2
BGN	AKR1C2
CD93	ALDH3A1
CDH11	ANG
CDH5	APOBEC1
CHN1	ATP4A
COL15A1	C11orf52
COL16A1	C1orf116
COL1A1	C3orf57
COL1A2	C5orf30
COL3A1	C6orf105
COL4A1	C6orf117
COL4A2	CAPN13
COL5A1	CAPN9
COL5A2	CDS1
COL6A3	CLDN23
CTHRC1	CMTM4
CTSK	CYP2C18
CTSL1	DHCR24
CXCL1	DISP1
CXCL9	DPCR1
CYR61	ELOVL6
DOCK4	ENTPD5
FBXL10	EPN3
FNDC1	FA2H
FRZB	FAM102A
FSTL1	FBP1
GEM	FLJ21511
GPR116	FMO5
GREM1	Gcom1
GUCY1A3	GSTA1
HEG1	IGSF9
HOXC6	IL1R2
HSD11B1	LIPH
HTRA1	LOC130576
IFITM1	LOC400451
IGFBP7	LOC643008
INDO	MAG1
ITGBL1	MAL
KDELC1	MICALL1
KIAA1949	MUC5AC
KLHL29	MYOC
LAMP3	NEDD4L
LEPRE1	NOSTRIN
LTBP2	OASL
MMD	ODAM
MXRA5	PDIA2
NID2	PKIB
NNMT	PLCE1
OLFML2B	PLEKHJ1
PCDH17	RASEF
PDGFRB	RASSF6
PLAU	SCIN
PLSCR4	SERINC2
PLXDC1	SLC44A2
PODXL	SLC7A8
RAB31	SLC9A1
RAI14	SOSTDC1
RARRES1	SST
ROBO1	SULT1C2
SFRP2	SYTL2
SFRP4	SYTL4
SH2B3	TMC4
SLAMF8	TMEM125
SNX10	TMEM171
SPARC	TMPRSS2
SPP1	VILL
SULF1	VSIG1
TDO2	VSIG2
THBS1	XK
THBS2	ZNF57
THBS4
THY1
TMEPAI
TWIST1
WNT5A

### Sheet: DEA (Zang 2014; PMID 25500430)
UP in GC (n = 11)	DOWN in GC (n = 29)
THBS4	DAZL
ITGBL1	SST
COL8A1	PAP
SERPINE1	SLC38A6
RGS1	ATP4B
THBS2	LTF
MGP	SCGB2A1
KRT17	VSIG2
CYR61	CCR3
COL1A2	ANXA10
CTHRC1	DAZ
	MAL
	PSCA
	LYZ
	IL1R2
	ATP4A
	SULT1C1
	COL4A6
	SOSTDC1
	GAS
	CA2
	TM4SF5
	TM4SF4
	ZFYVE20
	SCGN
	GKN1
	AKR1B10
	REG1A
	MTMR1

### Sheet: INGP (PMID 18827816)
UP in GC (n = 7)
MMP7
SPARC
SOD2
INHBA
IGFBP7
NEK6
LUM

### Sheet: ISS-20 (PMID 33311518)
UP in GC (n = 20)
CD73
Galectin-9
HMGB1
FAS-L
SIGLEC6
SIGLEC15
TLR4
ADENOSINE
CEACAM1
NECTIN2
CD44
CD55
VISTA
IDO
LSECtin
PD-L2
TNFRSF14
PD-L1
TIM-3
B7M4

### Sheet: 6-Gene Risk (PMID 21447720)
UP in GC (n = 3)	DOWN in GC (n = 3)
CTNNB1	LBA1
EXOSC3	LZTR1
TOP2A	CCL5

### Sheet: ISS-6 (PMID 33311518)
UP in GC (n = 6)
NECTIN2
CEACAM1
HMGB1
SIGLEC6
CD44
CD155

### Sheet: SI-4 (PMID 31781506)
UP in GC (n = 4)
SOX9
LRRC32
CECR1
MS4A4A
